# Coregulation of extracellular vesicle production and fluconazole susceptibility in *Cryptococcus neoformans*

**DOI:** 10.1101/2023.01.30.526212

**Authors:** Juliana Rizzo, Adèle Trottier, Frédérique Moyrand, Jean-Yves Coppee, Corinne Maufrais, Ana Claudia G. Zimbres, Thi Tuong Vi Dang, Alexandre Alanio, Marie Desnos-Ollivier, Isabelle Mouyna, Gérard Péhau-Arnaudet, Pierre-Henri Commere, Sophie Novault, Iuliana V. Ene, Leonardo Nimrichter, Marcio L. Rodrigues, Guilhem Janbon

## Abstract

Resistance to fluconazole (FLC), the most widely used antifungal drug, is typically achieved by altering the azole drug target and/or drug efflux pumps. Recent reports have suggested a link between vesicular trafficking and antifungal resistance. Here, we identified novel *Cryptococcus neoformans* regulators of extracellular vesicle (EV) biogenesis that impact FLC resistance. In particular, the transcription factor Hap2 does not affect the expression of the drug target or efflux pumps, yet it impacts the cellular sterol profile. Subinhibitory FLC concentrations also downregulate EV production. Moreover, *in vitro* spontaneous FLC-resistant colonies showed altered EV production, and the acquisition of FLC resistance was associated with decreased EV production in clinical isolates. Finally, the reversion of FLC resistance was associated with increased EV production. These data suggest a model in which fungal cells can regulate EV production in place of regulating the drug target gene expression as a first line of defense against antifungal assault in this fungal pathogen.

**IMPORTANCE:** Extracellular vesicles (EVs) are membrane-enveloped particles that are released by cells into the extracellular space. Fungal EVs can mediate community interactions and biofilm formation but thier functions remain poorly understood. Here, we report the identification of the first regulators of EV production in the major fungal pathogen *Cryptococcus neoformans.* Surprisingly, we uncover a novel role of EVs in modulating antifungal drug resistance. Disruption of EV production was associated with altered lipid composition and changes in fluconazole susceptibility. Spontaneous azole-resistant mutants were deficient in EV production, while loss of resistance restored initial EV production levels. These findings were recapitulated in *C. neoformans* clinical isolates, indicating that azole resistance and EV production are coregulated in diverse strains. Our study reveals a new mechanism of drug resistance in which cells adapt to azole stress by modulating EV production.
