## supplementary tables for "Coregulation of extracellular vesicle production and fluconazole susceptibility in *Cryptococcus neoformans*": Rizzo et al_Supplementary Table S2.xlsx

### Sheet: Planilha1
#Table S2. Strains used in this study
Janbon's Collection	Name	Genotype	Reference
NE241	KN99α	MATα C. neoformans	Nielsen et al., 2003
NE1483	2A6 (hap2∆)	MATα CNAG_07435Δ :: NAT1	Fungal Genetic Stock Center
NE1484	41G12 (gat5∆)	MATα CNAG_05153Δ :: NAT1	Fungal Genetic Stock Center
NE1541	41H10 (nrg1Δ)	MATα CNAG_05222Δ:: NAT1	Fungal Genetic Stock Center
NE1648	42A02 (hap3∆)	MATα CNAG_02215Δ :: NAT1	Fungal Genetic Stock Center
NE1649	42A01 (hap5∆)	MATα CNAG_07680Δ :: NAT1	Fungal Genetic Stock Center
NE1650	2A2 (hapX∆)	MATα CNAG_01242Δ :: NAT1	Fungal Genetic Stock Center
NE1534	hap2Δ::HAP2	MATα CNAG_07435Δ :: NAT1 CNAG_07435::NEO1	This study
NE1535	gat5Δ::GAT5	MATα CNAG_05153Δ :: NAT1 CNAG_05153 ::NEO1	This study
NE1539	bzp2Δ	MATα CNAG_04263Δ :: NAT1	This study
NE1540	liv4Δ	MATα CNAG_06283Δ :: NAT1	This study
NE1542	20.738	clinical isolate	CNRMA collection
NE1543	17.247	clinical isolate	CNRMA collection
NE1544	5.385	clinical isolate	CNRMA collection
NE1545	5.1127	clinical isolate	CNRMA collection
NE1546	4.158	clinical isolate	CNRMA collection
NE1547	13.708	clinical isolate	CNRMA collection
NE1548	18.588	clinical isolate	CNRMA collection
NE1550	16.79	clinical isolate	CNRMA collection
NE1551	20.403	clinical isolate	CNRMA collection
NE1552	4.1293	clinical isolate	CNRMA collection
NE1553	17.784	clinical isolate	CNRMA collection
NE1554	21.304	clinical isolate	CNRMA collection
NE1555	20.435	clinical isolate	CNRMA collection
NE1556	15.178	clinical isolate	CNRMA collection
NE1557	4.1291	clinical isolate	CNRMA collection
NE1558	4.1252	clinical isolate	CNRMA collection
NE1559	21.152	clinical isolate	CNRMA collection
NE1560	13.679	clinical isolate	CNRMA collection
NE1561	5.955	clinical isolate	CNRMA collection
NE1562	12.690	clinical isolate	CNRMA collection
NE1563	13.65	clinical isolate	CNRMA collection
NE1564	18.117	clinical isolate	CNRMA collection
NE1565	10.401	clinical isolate	CNRMA collection
NE1566	5.114	clinical isolate	CNRMA collection
NE1651	Passage 8 de NE1566	clinical isolate	This study
NE1652	Passage 8 de NE1557	clinical isolate	This study
NE1653	Passage 8 de NE1546	clinical isolate	This study
NE1654	Passage 8 de NE1543	clinical isolate	This study
