## supplementary tables for "Coregulation of extracellular vesicle production and fluconazole susceptibility in *Cryptococcus neoformans*": Rizzo et al_Supplementary Table S3.xlsx

### Sheet: Sheet1
#Table S3. Plasmids used in this study
No	Name	Description	Reference
1	pXL1-Cas9	Cas9	Fan and Lin, 2018
2	pSDMA57	5' and 3' flanking sequences for gene integration at Safe Haven 1 locus (G418 marker)	Arras et al, 2015
3	pPZP-NATcc	NAT resistant gene containing plasmid	Walton et al 2005
4	pPZP-NEO1	NEO resistant gene containing plasmid	Walton et al 2005
5	pNE762	plasmid used to rescontructed the hap2 mutant	this study
6	pNE763	plasmid used to rescontructed the gat5 mutant	this study
