## supplementary tables for "Coregulation of extracellular vesicle production and fluconazole susceptibility in *Cryptococcus neoformans*": Rizzo et al_Supplementary Table S4.xlsx

### Sheet: Sheet1
#Table S4. Primers used in this study
Name	Sequence	Purpose
CNAG_00483F	CACCGGTATCGTTCTTGACTCTGGTGAC	qPCR for ACT1 (and ploidy Chr1 right arm)
CNAG_00483R	CACGCTCCATGAGAATCTTGACGAGGTAG	qPCR for ACT1 (and ploidy Chr1 right arm)
CNAG_00730F	GCTAAGGAAGGTGAGGGCGAATTCA	qPCR for AFR1
CNAG_00730R	CCAAACTACACCGACTGCTTTGCG	qPCR for AFR1
CNAG_00869F	AGCCTGCTCTTCTTCTCTTCCT	qPCR for AFR2
CNAG_00869R	CTGTTCGAAAAGCATTGCCGAG	qPCR for AFR2
CNAG_06909F	CCTTGTTGTCTTTGTCGCCTCT	qPCR for AFR3
CNAG_06909R	AACTCATTCCACATCATCGCCC	qPCR for AFR3
CNAG_00040F	TGGCAAGACGCCAAAGTCT	qPCR for ERG11
CNAG_00040R	GGCGGCAAATCCCTTTTC	qPCR for ERG11
CNAG_00047F	CCACCACTATTCATCTTTTCCACAGAC	qPCR for PKP1 (ploidy Chr1 left arm)
CNAG_00047R	GCATACCACTCCTTTACCTTGTTGATAC	qPCR for PKP1 (ploidy Chr1 left arm)
CNAG_03602iF	GTGAGTGTTAATTTCCTGTGG	qPCR for U3 small nucleolar RNA-associated protein 5 (ploidy Chr2)
CNAG_03602iR	CTGGAAACAATTGTCAGCGCA	qPCR for U3 small nucleolar RNA-associated protein 5 (ploidy Chr2)
CNAG_07435_CF	CGAGGTCGACGGTATCGATAAGCTTACTCACGGGTAAGAGCGGCATTGAA	HAP2 complementary strains construct: amplify HAP2 promoter, CDS, and terminator
CNAG_07435_CR	TGGAGCTCCACCGCGGTGGCGGCCGCCTCCTCCTCTGTGTTGGAAGTATGG	HAP2 complementary strains construct: amplify HAP2 promoter, CDS, and terminator
CNAG_05153_CF	TGATATCGAATTCCTGCAGCCCGGGACCCGTCCAACGGATGTGACAATTC	GAT5 complementary strains construct: amplify GAT5 promoter, CDS, and terminator
CNAG_05153_CR	CGGTGGCGGCCGCTCTAGAACTAGTGGATCGAAGGACACGAGCTTGTGTT	GAT5 complementary strains construct: amplify GAT5 promoter, CDS, and terminator
BAPF2059	GGTGACGCTGTGAGAGTGG	Amplify Cas9
BAPF2060	GGGCCCCTCTTCACGTGG	Amplify Cas9
BAPF1987	ttccatgatttgaagtcta	gRNA for integrate a fragment at Safe haven SH1
CNAG_04263-ex	tccattcatctccgatccgcaagcc	primer used to check the correct deletion of BZP2
CNAG_04263-5-5	GTAACGCCAGGGTTTTCCCAGTCACGACGacgaatatcgacgatgcctttaccc	primer used to construct the deletion cassette of BZP2
CNAG_04263-5-3	ATCCACTTAACGTTACTGAAATCTCCTTCGgtccattgtggtttttgtaggcgg	primer used to construct the deletion cassette of BZP2
CNAG_04263-3-5	TCCAGCTCACATCCTCGCAGCGtgattaagaggtggttttgcgttg	primer used to construct the deletion cassette of BZP2
CNAG_04263-MKRr	caacgcaaaaccacctcttaatcaCGCTGCGAGGATGTGAGCTGGA	primer used to construct the deletion cassette of BZP2
CNAG_04263-ex2	Atgttatgttagcttctggcgtctg	primer used to check the correct deletion of BZP2
CNAG_04263-3-3	GCGGATAACAATTTCACACAGGAAACAGCAacacctgactaaccgacaaaccgc	primer used to construct the deletion cassette of BZP2
gCNAG_04263-1	gatgacgagcaccaagagct	gRNA specific of the BZP2 locus
gCNAG_04263-2	aaggcccgtggcactattcc	gRNA specific of the BZP2 locus
gCNAG_06283	gatggggaagtcccccaaaa	gRNA specific of the LIV4 locus
CNAG_06283 3-3	GCGGATAACAATTTCACACAGGAAACAGCcttgtacgacagaactagaacgcg	primer used to construct the deletion cassette of LIV4
CNAG_06283 3-5	ATGGACTACAAGGATGACGATGACAAAgaaggcatcgagcttggcatccagg	primer used to construct the deletion cassette of LIV4
CNAG_06283 5-3	ATCCACTTAACGTTACTGAAATCTCCTTCcagcttgcattctctgtttgccggtg	primer used to construct the deletion cassette of LIV4
CNAG_06283 5-5	GTAACGCCAGGGTTTTCCCAGTCACGACGGaaatcatttgctcggcaagctctc	primer used to construct the deletion cassette of LIV4
CNAG_06283 Ex	Gtcgtccacgttcgacagtccaattc	primer used to check the correct deletion of LIV4
CNAG_06283 Ex2	ggtggcttgaagggtcttggtcatg	primer used to check the correct deletion of LIV4
CNAG_06283-MKRr	cacatatcttccccttgtgcagccTGCTGCGAGGATGTGAGCTGGA	primer used to construct the deletion cassette of LIV4
								241
								241
								pBHM2404
								pBHM2404
								241
								241
								gRNA
								3' tag colony PCR, use with V183, V190 (around 1000)bp
